# New *Hydra* genomes reveal conserved principles of hydrozoan transcriptional regulation

**DOI:** 10.1101/2022.06.21.496857

**Authors:** Jack F. Cazet, Stefan Siebert, Hannah Morris Little, Philip Bertemes, Abby S. Primack, Peter Ladurner, Matthias Achrainer, Mark T. Fredriksen, R. Travis Moreland, Sumeeta Singh, Suiyuan Zhang, Tyra G. Wolfsberg, Christine E. Schnitzler, Andreas D. Baxevanis, Oleg Simakov, Bert Hobmayer, Celina E. Juliano

## Abstract

The epithelial and interstitial stem cells of the freshwater polyp *Hydra* are the best characterized stem cell systems in any cnidarian, providing valuable insight into cell type evolution and the origin of stemness in animals. However, little is known about the transcriptional regulatory mechanisms that determine how these stem cells are maintained and how they give rise to their diverse differentiated progeny. To address such questions, a thorough understanding of transcriptional regulation in *Hydra* is needed. To this end, we generated extensive new resources for characterizing transcriptional regulation in *Hydra*, including new genome assemblies for *Hydra oligactis* and the AEP strain of *Hydra vulgaris*, an updated whole-animal single-cell RNA-seq atlas, and genome-wide maps of chromatin interactions, chromatin accessibility, sequence conservation, and histone modifications. These data revealed the existence of large chromatin interaction domains in the *Hydra* genome that likely influence transcriptional regulation in a manner distinct from topologically associating domains in bilaterians. We also uncovered the transcriptomic profiles of two previously molecularly uncharacterized cell types, isorhiza-containing nematocytes and somatic gonad ectoderm. We identified novel candidate regulators of cell-type-specific transcription, several of which have likely been conserved at least since the divergence of *Hydra* and the jellyfish *Clytia hemisphaerica* over 200 million years ago. The resources generated in this study, which collectively represent the most comprehensive characterization of transcriptional regulation in a cnidarian to date, are accessible through a newly created genome portal, available at <u>research.nhgri.nih.gov/HydraAEP/</u>.
