## Supplementary material for "New *Hydra* genomes reveal conserved principles of hydrozoan transcriptional regulation": Cazet_Supplemental_DataS11

### Sheet: sDoc9_hydraRegulators
Gene ID	Motifs with Correlated Enrichment Patterns	Bilaterian Ortholog	Predicted Pfam Domains	Hydra GenBank Matches
HVAEP1_G000108	MA1421.1 (TCF7L1):0.529	NA	HMG (high mobility group) box	NA
HVAEP1_G001083	MA0098.3 (ETS1):0.774; MA0076.2 (ELK4):0.77; MA0759.1 (ELK3):0.768; MA0028.2 (ELK1):0.768; MA0474.2 (ERG):0.767; MA0475.2 (FLI1):0.764; MA0763.1 (ETV3):0.751; MA0760.1 (ERF):0.748; MA0641.1 (ELF4):0.732; MA0645.1 (ETV6):0.731; MA1483.1 (ELF2):0.731; MA0136.2 (ELF5):0.731; MA0916.1 (Ets21C):0.728; MA0156.2 (FEV):0.727; MA1484.1 (ETS2):0.718; MA0598.3 (EHF):0.692; MA0765.2 (ETV5):0.69; MA0761.2 (ET…	ETS transcription factor ERG, Fli-1 proto-oncogene, ETS transcription factor, FEV transcription factor, ETS family member	Sterile alpha motif (SAM)/Pointed domain; Ets-domain	JQ994222.1; transcription factor Ets1
HVAEP1_G001197	MA0253.1 (vnd):0.577; MA0069.1 (PAX6):0.537	NA	Homeodomain	Y15516.1; prdl-b protein, partial
HVAEP1_G001215	MA0768.1 (LEF1):0.619	NA	HMG (high mobility group) box	NA
HVAEP1_G001247	MA0471.2 (E2F6):0.753; MA1122.1 (TFDP1):0.673; MA0865.1 (E2F8):0.669; MA0541.1 (efl-1):0.663; MA0758.1 (E2F7):0.595	transcription factor Dp-1, transcription factor Dp family member 3, transcription factor Dp-2	E2F/DP family winged-helix DNA-binding domain; Transcription factor DP	NA
HVAEP1_G001333	MA0095.2 (YY1):0.769; MA1460.1 (pho):0.752	NA	Zinc finger, C2H2 type	NA
HVAEP1_G001335	MA0095.2 (YY1):0.844; MA1460.1 (pho):0.83	NA	Zinc finger, C2H2 type; Chromo (CHRromatin Organisation MOdifier) domain; C2H2-type zinc finger	NA
HVAEP1_G001357	MA1152.1 (SOX15):0.811; MA1563.1 (SOX18):0.723; MA0143.4 (SOX2):0.686; MA0867.2 (SOX4):0.66; MA0445.1 (D):0.647; MA0442.2 (SOX10):0.562	NA	HMG (high mobility group) box	NA
HVAEP1_G001385	MA0062.3 (GABPA):0.752; MA0686.1 (SPDEF):0.738; MA0640.2 (ELF3):0.689; MA0645.1 (ETV6):0.679; MA0136.2 (ELF5):0.679; MA0598.3 (EHF):0.674; MA0916.1 (Ets21C):0.567; MA0475.2 (FLI1):0.536; MA0474.2 (ERG):0.536; MA1484.1 (ETS2):0.534; MA0098.3 (ETS1):0.509	NA	Sterile alpha motif (SAM)/Pointed domain	NA
HVAEP1_G001797	MA0095.2 (YY1):0.781; MA1460.1 (pho):0.768	NA	C2H2-type zinc finger; Zinc finger, C2H2 type	NA
HVAEP1_G001881	MA1647.1 (PRDM4):0.685; MA0696.1 (ZIC1):0.57; MA0751.1 (ZIC4):0.546	NA	Zinc finger, C2H2 type; Hepatocyte nuclear factor 1 (HNF-1), N terminus; Zinc-finger double domain	NA
HVAEP1_G001894	MA0831.2 (TFE3):0.839; MA1464.1 (ARNT2):0.736; MA0663.1 (MLX):0.728; MA0058.3 (MAX):0.728; MA1099.2 (HES1):0.715; MA0626.1 (Npas2):0.698; MA0871.2 (TFEC):0.692; MA0603.1 (Arntl):0.681; MA0664.1 (MLXIPL):0.665; MA1108.2 (MXI1):0.647; MA0622.1 (Mlxip):0.632; MA0464.2 (BHLHE40):0.628; MA0059.1 (MAX::MYC):0.628; MA1560.1 (SOHLH2):0.624; MA0825.1 (MNT):0.62; MA0616.2 (HES2):0.612; MA0147.3 (MYC):0.608…	transmembrane protein 129, E3 ubiquitin ligase	Helix-loop-helix DNA-binding domain	NA
HVAEP1_G002429	MA1647.1 (PRDM4):0.52	NA	Zinc finger, C2H2 type	NA
HVAEP1_G002581	MA0600.2 (RFX2):0.669; MA0509.2 (RFX1):0.656; MA0798.2 (RFX3):0.653; MA0799.1 (RFX4):0.592	NA	RFX DNA-binding domain	NA
HVAEP1_G002595	MA0467.1 (Crx):0.752	msh homeobox 1, msh homeobox 2	Homeodomain	AJ271008.1; msh homeoprotein (msh gene)
HVAEP1_G003239	MA1512.1 (KLF11):0.683; MA0493.1 (Klf1):0.656; MA0746.2 (SP3):0.648; MA1511.1 (KLF10):0.612; MA0079.4 (SP1):0.582; MA0741.1 (KLF16):0.547	NA	Zinc finger, C2H2 type	JQ994210.1; transcription factor ZNF436
HVAEP1_G003583	MA0745.2 (SNAI2):0.891; MA0698.1 (ZBTB18):0.882; MA0086.2 (sna):0.876; MA1558.1 (SNAI1):0.863; MA0103.3 (ZEB1):0.857; MA1559.1 (SNAI3):0.795; MA0155.1 (INSM1):0.77; MA1517.1 (KLF6):0.75; MA0450.1 (hkb):0.732; MA1655.1 (ZNF341):0.708; MA0454.1 (odd):0.64; MA0657.1 (KLF13):0.64; MA1627.1 (Wt1):0.64; MA0531.1 (CTCF):0.64; MA0543.1 (eor-1):0.64; MA1491.1 (GLI3):0.64; MA0163.1 (PLAG1):0.64; MA1601.1 (…	PR/SET domain 13	Zinc finger, C2H2 type	NA
HVAEP1_G003730	MA0822.1 (HES7):0.974; MA0526.3 (USF2):0.974; MA1108.2 (MXI1):0.846; MA0664.1 (MLXIPL):0.827; MA0603.1 (Arntl):0.809; MA0871.2 (TFEC):0.796; MA0626.1 (Npas2):0.788; MA0464.2 (BHLHE40):0.761; MA0819.1 (CLOCK):0.75; MA1493.1 (HES6):0.738; MA0058.3 (MAX):0.709; MA0821.1 (HES5):0.706; MA0249.2 (twi):0.706; MA0649.1 (HEY2):0.679; MA1464.1 (ARNT2):0.674; MA0633.1 (Twist2):0.663; MA1099.2 (HES1):0.657; …	NA	Helix-loop-helix DNA-binding domain	LN868213.1; Myc3 (myc3 gene), strain Jussy
HVAEP1_G003891	MA0791.1 (POU4F3):0.519	notochord homeobox	Homeodomain	NA
HVAEP1_G004123	MA1654.1 (ZNF16):0.817; MA1647.1 (PRDM4):0.661	NA	Zinc finger, C2H2 type	NA
HVAEP1_G004168	MA0136.2 (ELF5):0.742; MA1483.1 (ELF2):0.741; MA0641.1 (ELF4):0.74; MA0645.1 (ETV6):0.739; MA0076.2 (ELK4):0.73; MA0760.1 (ERF):0.725; MA0763.1 (ETV3):0.723; MA0028.2 (ELK1):0.722; MA0686.1 (SPDEF):0.722; MA0759.1 (ELK3):0.721; MA0761.2 (ETV1):0.72; MA0598.3 (EHF):0.718; MA0640.2 (ELF3):0.714; MA0062.3 (GABPA):0.711; MA0765.2 (ETV5):0.709; MA0473.3 (ELF1):0.709; MA0916.1 (Ets21C):0.689; MA0474.2 …	NA	Ets-domain	NA
HVAEP1_G004172	MA0062.3 (GABPA):0.5	NA	Ets-domain	NA
HVAEP1_G004305	MA1650.1 (ZBTB14):0.761; MA1459.1 (M1BP):0.525	Zic family member 2, Zic family member 5, Zic family member 3, Zic family member 1, Zic family member 4	Zinc finger, C2H2 type; Zic proteins zinc finger domain	AY436645.1; Zn-finger transcription factor 1 (zic1)
HVAEP1_G004315	MA0095.2 (YY1):0.554; MA1460.1 (pho):0.539	NA	Zinc finger, C2H2 type; C2H2 type zinc-finger (2 copies)	NA
HVAEP1_G004403	MA0632.2 (TCFL5):0.741; MA1560.1 (SOHLH2):0.616; MA0616.2 (HES2):0.602; MA0825.1 (MNT):0.6; MA0622.1 (Mlxip):0.596; MA0823.1 (HEY1):0.591; MA0147.3 (MYC):0.591; MA0059.1 (MAX::MYC):0.585; MA0649.1 (HEY2):0.552; MA0821.1 (HES5):0.534	NA	Helix-loop-helix DNA-binding domain	GQ856263.1; Myc1 (myc1)
HVAEP1_G004456	MA0740.1 (KLF14):0.594; MA0537.1 (blmp-1):0.59	Zic family member 2, Zic family member 5, Zic family member 3, Zic family member 1, Zic family member 4	Zic proteins zinc finger domain; Zinc finger, C2H2 type	NA
HVAEP1_G005419	MA1650.1 (ZBTB14):0.794; MA1459.1 (M1BP):0.538	NA	Zinc finger, C2H2 type; C2H2-type zinc finger; Zinc-finger of C2H2 type	NA
HVAEP1_G005557	MA0480.1 (Foxo1):0.874; MA0030.1 (FOXF2):0.834; MA0852.2 (FOXK1):0.559	forkhead box N4, forkhead box N1	Forkhead domain	NA
HVAEP1_G005619	MA0095.2 (YY1):0.673; MA1460.1 (pho):0.669; MA1630.1 (Znf281):0.56; MA0748.2 (YY2):0.55; MA1583.1 (ZFP57):0.545; MA1651.1 (ZFP42):0.543; MA1616.1 (Prdm15):0.527	zinc finger protein 367	Zinc finger, C2H2 type	NA
HVAEP1_G005780	MA1637.1 (EBF3):0.989	EBF family member 4, EBF transcription factor 2, EBF transcription factor 3, EBF transcription factor 1	Transcription factor COE1 helix-loop-helix domain; IPT/TIG domain; Transcription factor COE1 DNA-binding domain	NA
HVAEP1_G005883	MA0095.2 (YY1):0.696; MA1460.1 (pho):0.682	zinc finger protein 784	Zinc finger, C2H2 type	NA
HVAEP1_G006103	MA0095.2 (YY1):0.722; MA1460.1 (pho):0.704; MA1650.1 (ZBTB14):0.651; MA1630.1 (Znf281):0.517	NA	Zinc finger, C2H2 type; Zinc-finger double domain	JQ994221.1; transcription factor ZNF845
HVAEP1_G006390	MA0095.2 (YY1):0.777; MA1460.1 (pho):0.765	NA	Zinc finger, C2H2 type	NA
HVAEP1_G006413	MA0690.1 (TBX21):0.836	T-box transcription factor T, T-box transcription factor 19	T-box	AY366371.1; brachyury (Bra1)
HVAEP1_G006728	MA1511.1 (KLF10):0.515; MA0493.1 (Klf1):0.51	early growth response 2, early growth response 3, early growth response 1	Zinc finger, C2H2 type	NA
HVAEP1_G007193	MA0095.2 (YY1):0.652; MA1460.1 (pho):0.636	Zinc finger putative Transcription Factor family, hypothetical protein	Zinc finger, C2H2 type	JQ994219.1; transcription factor PRDM4
HVAEP1_G007593	MA1421.1 (TCF7L1):0.653	lymphoid enhancer binding factor 1, transcription factor 7 like 2, transcription factor 7, transcription factor 7 like 1	HMG (high mobility group) box	AF271696.1; HMG box transcription factor Tcf
HVAEP1_G008286	MA0092.1 (Hand1::Tcf3):0.572; MA0249.2 (twi):0.57; MA0623.2 (NEUROG1):0.543	neurogenin 3, neurogenin 2, neurogenin 1	Helix-loop-helix DNA-binding domain	NA
HVAEP1_G008398	MA0526.3 (USF2):0.545; MA0822.1 (HES7):0.545	neuronal differentiation 6, neuronal differentiation 4, neuronal differentiation 2, neuronal differentiation 1	Helix-loop-helix DNA-binding domain	NA
HVAEP1_G008423	MA0779.1 (PAX1):0.656; MA0781.1 (PAX9):0.656; MA1461.1 (sv):0.65; MA0069.1 (PAX6):0.649; MA0014.3 (PAX5):0.558	NA	'Paired box' domain	U96193.1; Pax-A
HVAEP1_G008454	MA0471.2 (E2F6):0.752; MA1122.1 (TFDP1):0.677; MA0541.1 (efl-1):0.671; MA0865.1 (E2F8):0.645; MA0469.3 (E2F3):0.622; MA0758.1 (E2F7):0.601	E2F transcription factor 2, E2F transcription factor 3, E2F transcription factor 1, E2F transcription factor 6	E2F transcription factor CC-MB domain; E2F/DP family winged-helix DNA-binding domain	NA
HVAEP1_G009188	MA0253.1 (vnd):0.687	C. Elegans Homeobox	Homeodomain	AF012538.1; NK-2 class homeobox transcription factor (CnNK-2)
HVAEP1_G009332	MA1650.1 (ZBTB14):0.679	PR/SET domain 13	Zinc finger, C2H2 type	NA
HVAEP1_G009896	MA1563.1 (SOX18):0.773; MA0143.4 (SOX2):0.754; MA1152.1 (SOX15):0.728; MA0867.2 (SOX4):0.725; MA0442.2 (SOX10):0.702; MA0445.1 (D):0.604	NA	HMG (high mobility group) box	JQ994229.1; transcription factor HvSoxJ3
HVAEP1_G010046	MA0747.1 (SP8):0.848; MA1578.1 (VEZF1):0.848; MA0599.1 (KLF5):0.811; MA0443.1 (btd):0.761; MA1517.1 (KLF6):0.73; MA0698.1 (ZBTB18):0.539; MA1646.1 (OSR2):0.514; MA0745.2 (SNAI2):0.513; MA0086.2 (sna):0.503; MA1512.1 (KLF11):0.503; MA1558.1 (SNAI1):0.5	NA	Zinc finger, C2H2 type	NA
HVAEP1_G010150	MA0712.2 (OTX2):0.656	NA	Homeodomain	AF295531.1; aristaless-like protein (Alx)
HVAEP1_G010741	MA0673.1 (NKX2-8):0.545	NA	Homeodomain	NA
HVAEP1_G010743	MA0492.1 (JUND(var.2)):0.76; MA0656.1 (JDP2(var.2)):0.743; MA1145.1 (FOSL2::JUND(var.2)):0.741; MA0478.1 (FOSL2):0.734; MA0490.2 (JUNB):0.734; MA1134.1 (FOS::JUNB):0.731; MA1138.1 (FOSL2::JUNB):0.731; MA0489.1 (JUN(var.2)):0.729; MA0488.1 (JUN):0.726; MA0655.1 (JDP2):0.713; MA1132.1 (JUN::JUNB):0.711; MA1135.1 (FOSB::JUNB):0.702; MA0099.3 (FOS::JUN):0.701; MA1632.1 (ATF2):0.69; MA1634.1 (BATF):0.…	NA	bZIP transcription factor	NA
HVAEP1_G010982	MA0095.2 (YY1):0.663; MA1460.1 (pho):0.649	NA	Zinc finger, C2H2 type	NA
HVAEP1_G011011	MA0095.2 (YY1):0.606; MA1460.1 (pho):0.596	NA	Zinc-finger of C2H2 type; Zinc finger, C2H2 type	NA
HVAEP1_G011127	MA1517.1 (KLF6):0.661; MA0155.1 (INSM1):0.658; MA0698.1 (ZBTB18):0.643; MA0450.1 (hkb):0.612; MA0657.1 (KLF13):0.608; MA1627.1 (Wt1):0.608; MA1601.1 (ZNF75D):0.608; MA1700.1 (Clamp):0.608; MA0531.1 (CTCF):0.608; MA0454.1 (odd):0.608; MA0543.1 (eor-1):0.608; MA1491.1 (GLI3):0.608; MA0163.1 (PLAG1):0.608; MA0528.2 (ZNF263):0.608; MA0750.2 (ZBTB7A):0.59; MA1655.1 (ZNF341):0.589; MA1646.1 (OSR2):0.57…	Sp4 transcription factor, Sp1 transcription factor, Sp2 transcription factor, Sp3 transcription factor	Zinc finger, C2H2 type	NA
HVAEP1_G011228	MA0712.2 (OTX2):0.649	Homeobox protein ceh-37	Homeodomain	MH940209.1; homeobox transcription factor Otx1
HVAEP1_G011284	MA0478.1 (FOSL2):0.907; MA1134.1 (FOS::JUNB):0.905; MA1138.1 (FOSL2::JUNB):0.904; MA0490.2 (JUNB):0.904; MA0489.1 (JUN(var.2)):0.902; MA1135.1 (FOSB::JUNB):0.873; MA0655.1 (JDP2):0.867; MA1634.1 (BATF):0.862; MA1142.1 (FOSL1::JUND):0.858; MA1144.1 (FOSL2::JUND):0.858; MA1128.1 (FOSL1::JUN):0.855; MA1130.1 (FOSL2::JUN):0.855; MA0099.3 (FOS::JUN):0.853; MA0477.2 (FOSL1):0.836; MA1145.1 (FOSL2::JUND…	Transcription factor fos-1	bZIP transcription factor	NA
HVAEP1_G011383	MA0623.2 (NEUROG1):0.529; MA1493.1 (HES6):0.524; MA0249.2 (twi):0.519; MA1570.1 (TFAP4(var.2)):0.501	NA	Helix-loop-helix DNA-binding domain	NA
HVAEP1_G011530	MA0663.1 (MLX):0.526; MA0831.2 (TFE3):0.51	MYC associated factor X	Helix-loop-helix DNA-binding domain	GQ856264.1; Max (max)
HVAEP1_G011623	MA0467.1 (Crx):0.865; MA0712.2 (OTX2):0.781	NA	Homeodomain	AF114441.1; homeobox protein Otx (CnOtx)
HVAEP1_G011628	MA0663.1 (MLX):0.594; MA0831.2 (TFE3):0.568; MA1099.2 (HES1):0.552; MA0464.2 (BHLHE40):0.513; MA1464.1 (ARNT2):0.51; MA0058.3 (MAX):0.505	transcription factor AP-4	Helix-loop-helix DNA-binding domain	NA
HVAEP1_G011995	MA0712.2 (OTX2):0.646	NK2 homeobox 2, NK2 homeobox 8	Homeodomain	NA
HVAEP1_G013005	MA1704.1 (zip-8):0.769; MA1438.1 (atf-7):0.76	ATF (cAMP-dependent transcription factor) family	Basic region leucine zipper	NA
HVAEP1_G013440	MA0493.1 (Klf1):0.669; MA1511.1 (KLF10):0.629; MA0746.2 (SP3):0.616; MA0079.4 (SP1):0.564; MA1512.1 (KLF11):0.526	Kruppel like factor 4, Kruppel like factor 2, Kruppel like factor 1	Zinc finger, C2H2 type	JQ994209.1; transcription factor KLF8
HVAEP1_G013452	MA0604.1 (Atf1):0.724; MA0834.1 (ATF7):0.71; MA1131.1 (FOSL2::JUN(var.2)):0.703; MA1127.1 (FOSB::JUN):0.701; MA1143.1 (FOSL1::JUND(var.2)):0.679; MA0488.1 (JUN):0.57; MA0656.1 (JDP2(var.2)):0.568; MA0840.1 (Creb5):0.559; MA1136.1 (FOSB::JUNB(var.2)):0.553; MA0492.1 (JUND(var.2)):0.547; MA0018.4 (CREB1):0.53; MA1145.1 (FOSL2::JUND(var.2)):0.526; MA1632.1 (ATF2):0.516; MA1129.1 (FOSL1::JUN(var.2)):…	JunD proto-oncogene, AP-1 transcription factor subunit, JunB proto-oncogene, AP-1 transcription factor subunit, Jun proto-oncogene, AP-1 transcription factor subunit	Jun-like transcription factor; bZIP transcription factor	HQ660072.1; JUN
HVAEP1_G013757	MA1627.1 (Wt1):0.833; MA1700.1 (Clamp):0.833; MA0454.1 (odd):0.833; MA0657.1 (KLF13):0.833; MA0528.2 (ZNF263):0.833; MA1601.1 (ZNF75D):0.833; MA0531.1 (CTCF):0.833; MA0543.1 (eor-1):0.833; MA1491.1 (GLI3):0.833; MA0163.1 (PLAG1):0.833; MA0155.1 (INSM1):0.815; MA0750.2 (ZBTB7A):0.81; MA1517.1 (KLF6):0.792; MA0450.1 (hkb):0.783; MA0162.4 (EGR1):0.771; MA0139.1 (CTCF):0.77; MA1655.1 (ZNF341):0.77; M…	NA	Zinc finger, C2H2 type	NA
HVAEP1_G014065	MA1529.1 (NHLH2):0.674; MA1620.1 (Ptf1a(var.3)):0.664; MA1631.1 (ASCL1(var.2)):0.663; MA0832.1 (Tcf21):0.66; MA0499.2 (MYOD1):0.655; MA1100.2 (ASCL1):0.65; MA1472.1 (BHLHA15(var.2)):0.648; MA1618.1 (Ptf1a):0.645; MA1467.1 (ATOH1(var.2)):0.642; MA0816.1 (Ascl2):0.636; MA1638.1 (HAND2):0.636; MA0048.2 (NHLH1):0.635; MA0607.1 (Bhlha15):0.632; MA1619.1 (Ptf1a(var.2)):0.632; MA0830.2 (TCF4):0.631; MA1…	N-acetylglucosamine-1-phosphate transferase subunit gamma	Helix-loop-helix DNA-binding domain	NA
HVAEP1_G015984	MA0095.2 (YY1):0.538; MA1460.1 (pho):0.527	NA	C2H2-type zinc finger; Zinc finger, C2H2 type	NA
HVAEP1_G016222	MA0095.2 (YY1):0.547; MA1460.1 (pho):0.534	hypothetical protein	Zinc finger, C2H2 type	NA
HVAEP1_G016323	MA0467.1 (Crx):0.68; MA0712.2 (OTX2):0.573	SIX homeobox 6, SIX homeobox 3	Transcriptional regulator, SIX1, N-terminal SD domain; Homeodomain	AB239697.1; Six-A
HVAEP1_G016495	MA0222.1 (exd):0.913	BARX homeobox 1, BARX homeobox 2, brain specific homeobox	Homeodomain	NA
HVAEP1_G016513	MA0499.2 (MYOD1):0.8; MA0667.1 (MYF6):0.788; MA1620.1 (Ptf1a(var.3)):0.782; MA0822.1 (HES7):0.781; MA0526.3 (USF2):0.781; MA1529.1 (NHLH2):0.779; MA0665.1 (MSC):0.776; MA1631.1 (ASCL1(var.2)):0.776; MA0820.1 (FIGLA):0.774; MA0832.1 (Tcf21):0.772; MA1648.1 (TCF12(var.2)):0.767; MA0545.1 (hlh-1):0.767; MA1485.1 (FERD3L):0.764; MA0048.2 (NHLH1):0.764; MA0500.2 (MYOG):0.761; MA1100.2 (ASCL1):0.761; M…	transcription factor 12, transcription factor 3, transcription factor 4	Helix-loop-helix DNA-binding domain	NA
HVAEP1_G016658	MA0095.2 (YY1):0.811; MA1460.1 (pho):0.798	NA	Zinc finger, C2H2 type	NA
HVAEP1_G016930	MA1650.1 (ZBTB14):0.599	mitotic deacetylase associated SANT domain protein, transcriptional regulating factor 1, zinc finger protein 541	Zinc finger, C2H2 type; C2H2-type zinc finger; ELM2 domain	NA
HVAEP1_G016935	MA0095.2 (YY1):0.832; MA1460.1 (pho):0.822; MA1630.1 (Znf281):0.564; MA0748.2 (YY2):0.551; MA1583.1 (ZFP57):0.546; MA1651.1 (ZFP42):0.543; MA1616.1 (Prdm15):0.523	metastasis associated 1, metastasis associated 1 family member 2, metastasis associated 1 family member 3	BAH domain; ELM2 domain; MTA R1 domain; Zinc finger, C2H2 type	NA
HVAEP1_G017030	MA0079.4 (SP1):0.554; MA0493.1 (Klf1):0.552; MA1512.1 (KLF11):0.543; MA0746.2 (SP3):0.538; MA1511.1 (KLF10):0.513	NA	C2H2-type zinc finger; Zinc finger, C2H2 type	NA
HVAEP1_G017048	MA0604.1 (Atf1):0.703; MA0834.1 (ATF7):0.672; MA1127.1 (FOSB::JUN):0.66; MA1131.1 (FOSL2::JUN(var.2)):0.652; MA1143.1 (FOSL1::JUND(var.2)):0.641; MA0605.2 (ATF3):0.592	FOS like 2, AP-1 transcription factor subunit, Fos proto-oncogene, AP-1 transcription factor subunit, FosB proto-oncogene, AP-1 transcription factor subunit, FOS like 1, AP-1 transcription factor subunit	bZIP transcription factor	NA
HVAEP1_G017289	MA1704.1 (zip-8):0.55	NA	Basic region leucine zipper	NA
HVAEP1_G017621	MA0095.2 (YY1):0.523; MA1460.1 (pho):0.515	ZFP42 zinc finger protein	Zinc finger, C2H2 type	NA
HVAEP1_G017934	MA0095.2 (YY1):0.553; MA1460.1 (pho):0.54	NA	Zinc-finger of C2H2 type; Zinc finger, C2H2 type	NA
HVAEP1_G017981	MA0831.2 (TFE3):0.861; MA0663.1 (MLX):0.757; MA1464.1 (ARNT2):0.739; MA0058.3 (MAX):0.73; MA1099.2 (HES1):0.723; MA0622.1 (Mlxip):0.708; MA1560.1 (SOHLH2):0.706; MA0059.1 (MAX::MYC):0.703; MA0626.1 (Npas2):0.7; MA0825.1 (MNT):0.699; MA0871.2 (TFEC):0.694; MA0616.2 (HES2):0.692; MA0147.3 (MYC):0.687; MA0603.1 (Arntl):0.683; MA0823.1 (HEY1):0.682; MA0664.1 (MLXIPL):0.665; MA1108.2 (MXI1):0.647; MA0…	MAX network transcriptional repressor	Helix-loop-helix DNA-binding domain	NA
HVAEP1_G018365	MA0095.2 (YY1):0.526; MA1460.1 (pho):0.516	zinc finger protein 189	Zinc finger, C2H2 type; C2H2-type zinc finger	NA
HVAEP1_G019867	MA0467.1 (Crx):0.795; MA0712.2 (OTX2):0.69	NA	Homeodomain	AJ252183.1; homeoprotein (dlx gene)
HVAEP1_G020237	MA0095.2 (YY1):0.711; MA1460.1 (pho):0.695	NA	C2H2-type zinc finger; Zinc-finger of C2H2 type; Zinc finger, C2H2 type	NA
HVAEP1_G020394	MA0712.2 (OTX2):0.753; MA0467.1 (Crx):0.581	T cell leukemia homeobox 1, T cell leukemia homeobox 2, T cell leukemia homeobox 3	Homeodomain	MH940207.1; homeobox transcription factor Gorget
HVAEP1_G020835	MA0467.1 (Crx):0.782; MA0222.1 (exd):0.526	homeobox A1, homeobox B1, homeobox D1	Homeodomain	L22787.1; HOM/HOX transcription factor (Cnox-3)
HVAEP1_G020868	MA0663.1 (MLX):0.516	MAX dimerization protein MLX	Helix-loop-helix DNA-binding domain	NA
HVAEP1_G021326	MA0143.4 (SOX2):0.558; MA0867.2 (SOX4):0.528	SRY-box transcription factor 12, SRY-box transcription factor 4, SRY-box transcription factor 11	HMG (high mobility group) box	JQ994230.1; transcription factor HvSoxC
HVAEP1_G021363	MA0614.1 (Foxj2):0.517; MA0920.1 (fkh-2):0.517; MA0851.1 (Foxj3):0.509	NA	Forkhead domain	NA
HVAEP1_G021419	MA0222.1 (exd):0.887	Homeobox protein unc-30	Homeodomain	NA
HVAEP1_G021458	MA0712.2 (OTX2):0.518	NA	Homeodomain	NA
HVAEP1_G021574	MA0095.2 (YY1):0.583; MA1460.1 (pho):0.567	general transcription factor IIIA	Zinc finger, C2H2 type	NA
HVAEP1_G021588	MA1570.1 (TFAP4(var.2)):0.86; MA0668.1 (NEUROD2):0.84; MA0818.1 (BHLHE22):0.839; MA0669.1 (NEUROG2):0.837; MA0461.2 (Atoh1):0.831; MA1468.1 (ATOH7):0.831; MA0623.2 (NEUROG1):0.83; MA1123.2 (TWIST1):0.826; MA0607.1 (Bhlha15):0.823; MA0249.2 (twi):0.822; MA0091.1 (TAL1::TCF3):0.82; MA1467.1 (ATOH1(var.2)):0.817; MA1638.1 (HAND2):0.816; MA1109.1 (NEUROD1):0.816; MA1642.1 (NEUROG2(var.2)):0.815; MA16…	atonal bHLH transcription factor 8	Helix-loop-helix DNA-binding domain	NA
HVAEP1_G021922	MA0095.2 (YY1):0.506	NA	Zinc finger, C2H2 type; Zinc-finger of C2H2 type	NA
HVAEP1_G022455	MA1474.1 (CREB3L4):0.682; MA0839.1 (CREB3L1):0.681	cAMP responsive element binding protein 3 like 2, cAMP responsive element binding protein 3 like 1	bZIP transcription factor	NA
HVAEP1_G022605	MA0079.4 (SP1):0.695; MA0493.1 (Klf1):0.689; MA1511.1 (KLF10):0.68; MA0746.2 (SP3):0.637; MA1512.1 (KLF11):0.634; MA0741.1 (KLF16):0.553	NA	Zinc finger, C2H2 type	JQ994225.1; transcription factor KLF3
HVAEP1_G022640	MA0766.2 (GATA5):0.914	GATA binding protein 3, GATA binding protein 1, GATA binding protein 2	GATA zinc finger	NA
HVAEP1_G022701	MA0095.2 (YY1):0.603; MA1460.1 (pho):0.588	NA	Zinc finger, C2H2 type	NA
HVAEP1_G022887	MA1446.1 (daf-16):0.946; MA1489.1 (FOXN3):0.87; MA0613.1 (FOXG1):0.868; MA0614.1 (Foxj2):0.756; MA1606.1 (Foxf1):0.756; MA0920.1 (fkh-2):0.753; MA0851.1 (Foxj3):0.734; MA0458.1 (slp1):0.697; MA0593.1 (FOXP2):0.681; MA0157.2 (FOXO3):0.677; MA1607.1 (Foxl2):0.665; MA0852.2 (FOXK1):0.634; MA1103.2 (FOXK2):0.559; MA0845.1 (FOXB1):0.55; MA0047.3 (FOXA2):0.546; MA1487.1 (FOXE1):0.539; MA1683.1 (FOXA3):…	forkhead box B2, forkhead box B1	Forkhead domain	NA
HVAEP1_G023036	MA0095.2 (YY1):0.716; MA1460.1 (pho):0.703	NA	Zinc finger, C2H2 type	NA
HVAEP1_G023106	MA0790.1 (POU4F1):0.596	POU class 4 homeobox 1, POU class 4 homeobox 2, POU class 4 homeobox 3	Homeodomain; Pou domain - N-terminal to homeobox domain	NA
HVAEP1_G023560	MA0668.1 (NEUROD2):0.907; MA0669.1 (NEUROG2):0.901; MA1468.1 (ATOH7):0.899; MA0818.1 (BHLHE22):0.896; MA1109.1 (NEUROD1):0.888; MA1642.1 (NEUROG2(var.2)):0.888; MA0461.2 (Atoh1):0.887; MA0623.2 (NEUROG1):0.886; MA1485.1 (FERD3L):0.883; MA1123.2 (TWIST1):0.881; MA0091.1 (TAL1::TCF3):0.876; MA1467.1 (ATOH1(var.2)):0.876; MA1638.1 (HAND2):0.875; MA0607.1 (Bhlha15):0.875; MA1493.1 (HES6):0.843; MA083…	Helix-loop-helix protein 4, Helix Loop Helix	Helix-loop-helix DNA-binding domain	NA
HVAEP1_G023703	MA0471.2 (E2F6):0.763; MA1122.1 (TFDP1):0.693; MA0541.1 (efl-1):0.689; MA0865.1 (E2F8):0.633; MA0758.1 (E2F7):0.625; MA0469.3 (E2F3):0.527	E2F transcription factor 8, E2F transcription factor 7	E2F/DP family winged-helix DNA-binding domain	NA
HVAEP1_G023901	MA0095.2 (YY1):0.563; MA1460.1 (pho):0.55	NA	Zinc finger, C2H2 type	NA
HVAEP1_G024815	MA0663.1 (MLX):0.521; MA0831.2 (TFE3):0.52	aryl hydrocarbon receptor nuclear translocator 2, aryl hydrocarbon receptor nuclear translocator	Helix-loop-helix DNA-binding domain; PAS domain; PAS fold	NA
HVAEP1_G024999	MA0095.2 (YY1):0.531; MA1460.1 (pho):0.52	PR/SET domain 9, PR/SET domain 7, PR/SET domain 11	C2H2-type zinc-finger domain; SET domain; Zinc finger, C2H2 type	NA
HVAEP1_G025267	MA0095.2 (YY1):0.627; MA1460.1 (pho):0.615	NA	Zinc finger, C2H2 type; Zinc-finger of C2H2 type	NA
HVAEP1_G025356	MA0222.1 (exd):0.52	orthopedia homeobox	Homeodomain	MH940208.1; homeobox transcription factor Otp1
HVAEP1_G025382	MA0690.1 (TBX21):0.891; MA0805.1 (TBX1):0.543; MA0801.1 (MGA):0.541	NA	T-box	AY366372.1; brachyury (Bra2)
HVAEP1_G025691	MA1650.1 (ZBTB14):0.626; MA0095.2 (YY1):0.603; MA1460.1 (pho):0.595	NA	Zinc finger, C2H2 type	JQ994218.1; transcription factor KLF13
HVAEP1_G026157	MA0095.2 (YY1):0.521; MA1460.1 (pho):0.516	PR/SET domain 9, PR/SET domain 7, PR/SET domain 11	Zinc finger, C2H2 type	NA
HVAEP1_G026405	MA0095.2 (YY1):0.871; MA1460.1 (pho):0.861; MA1630.1 (Znf281):0.547; MA0748.2 (YY2):0.536; MA1583.1 (ZFP57):0.531; MA1651.1 (ZFP42):0.529; MA1616.1 (Prdm15):0.512	E4F transcription factor 1	Zinc finger, C2H2 type; C2H2-type zinc finger	NA
HVAEP1_G026976	MA0480.1 (Foxo1):0.534; MA0030.1 (FOXF2):0.525	ForKHead transcription factor family	FOXP coiled-coil domain; Forkhead domain	NA
HVAEP1_G027188	MA0471.2 (E2F6):0.633; MA1122.1 (TFDP1):0.569; MA0541.1 (efl-1):0.567; MA0758.1 (E2F7):0.516; MA0865.1 (E2F8):0.512	E2F transcription factor 5, E2F transcription factor 4	E2F transcription factor CC-MB domain; E2F/DP family winged-helix DNA-binding domain	NA
HVAEP1_G027268	MA1421.1 (TCF7L1):0.523	NA	HMG (high mobility group) box	NA
HVAEP1_G027359	MA0920.1 (fkh-2):0.818; MA0614.1 (Foxj2):0.817; MA0851.1 (Foxj3):0.788; MA0845.1 (FOXB1):0.779; MA1487.1 (FOXE1):0.765; MA0032.2 (FOXC1):0.763; MA0846.1 (FOXC2):0.757; MA0847.2 (FOXD2):0.745; MA0546.1 (pha-4):0.73; MA1103.2 (FOXK2):0.692; MA0047.3 (FOXA2):0.686; MA1683.1 (FOXA3):0.677; MA1606.1 (Foxf1):0.656; MA0481.3 (FOXP1):0.638; MA0446.1 (fkh):0.574; MA1446.1 (daf-16):0.545; MA0593.1 (FOXP2):…	forkhead box C1, forkhead box C2	Forkhead domain	JQ994211.1; transcription factor FoxA2
HVAEP1_G027648	MA1421.1 (TCF7L1):0.544	SOX (mammalian SRY box) family	HMG (high mobility group) box	NA
HVAEP1_G028542	MA0095.2 (YY1):0.508	NA	Zinc finger, C2H2 type	NA
HVAEP1_G028906	MA1545.1 (OVOL2):0.637	NA	Zinc finger, C2H2 type	NA
