## Supplementary material for "New *Hydra* genomes reveal conserved principles of hydrozoan transcriptional regulation": Cazet_Supplemental_DataS15

### Sheet: Clytia Motif Enrichment
Metagene	Motif JASPAR ID	Motif Name	P-Value	Adjusted P-value	Mg Promoters w/ Motif	% Mg Promoters w/ Motif	Non-mg Promoters w/ Motif	% Non-mg Promoters w/ Motif	Fold-Enrichment
mg1	MA1111.1	NR2F2	4.53e-08	0.000808	70	40	3843	21.72	1.84162
mg1	MA0643.1	Esrrg	5.97e-08	0.00107	79	26.78	2571	14.63	1.83049
mg1	MA0217.1	caup	1.65e-07	0.00294	429	49.6	6922	40.72	1.21807
mg10	MA1604.1	Ebf2	1.67e-18	2.98e-14	62	56.88	3339	18.8	3.02553
mg10	MA1125.1	ZNF384	1.74e-18	3.11e-14	7460	84.71	7224	79.74	1.06233
mg10	MA1637.1	EBF3	4.02e-17	7.18e-13	68	54.4	3570	20.12	2.70378
mg10	MA0095.2	YY1	8.66e-17	1.55e-12	2679	29.32	2083	23.86	1.22883
mg10	MA1651.1	ZFP42	2.42e-14	4.32e-10	1718	19.38	1361	15.12	1.28175
mg10	MA0187.1	Dll	1.56e-11	2.78e-07	1247	28.42	3151	23.38	1.21557
mg10	MA0049.1	hb	3.58e-10	6.4e-06	5730	90.71	10127	87.69	1.03444
mg10	MA0675.1	NKX6-2	7.32e-10	1.31e-05	170	30.58	3381	19.53	1.5658
mg10	MA0882.1	DLX6	8.96e-10	1.6e-05	68	42.5	3718	21	2.02381
mg10	MA1462.1	vfl	1.14e-09	2.04e-05	2068	17.3	817	13.82	1.25181
mg10	MA0051.1	IRF2	1.39e-09	2.49e-05	767	9.34	666	6.9	1.35362
mg10	MA0245.1	slou	3.74e-09	6.67e-05	101	33.22	3330	18.96	1.75211
mg10	MA0224.1	exex	4.13e-09	7.37e-05	102	37.36	3820	21.71	1.72087
mg10	MA0250.1	unc-4	4.91e-09	8.77e-05	110	39.57	4180	23.77	1.6647
mg10	MA1460.1	pho	7.63e-09	0.000136	2427	27.9	2216	24.17	1.15432
mg10	MA0214.1	bsh	1.01e-08	0.00018	152	29.29	3267	18.83	1.5555
mg10	MA0179.1	CG32532	1.39e-08	0.000248	106	38.13	4041	22.98	1.65927
mg10	MA0652.1	IRF8	1.5e-08	0.000267	389	5.08	347	3.4	1.49412
mg10	MA0885.1	Dlx2	1.5e-08	0.000268	104	35.99	3771	21.45	1.67786
mg10	MA0677.1	Nr2f6	1.88e-08	0.000337	680	7.86	533	5.78	1.35986
mg10	MA1519.1	LHX5	2.03e-08	0.000363	96	35.16	3612	20.53	1.71262
mg10	MA1500.1	HOXB6	2.63e-08	0.000469	87	33.33	3319	18.85	1.76817
mg10	MA0226.1	hbn	2.75e-08	0.000491	113	38.97	4264	24.26	1.60635
mg10	MA0630.1	SHOX	2.75e-08	0.000492	97	33.45	3446	19.61	1.70576
mg10	MA0154.4	EBF1	2.95e-08	0.000526	53	39.55	3359	18.94	2.08817
mg10	MA0893.2	GSX2	3.19e-08	0.00057	65	37.36	3428	19.38	1.92776
mg10	MA0170.1	C15	5.69e-08	0.00102	180	32.37	3866	22.33	1.44962
mg10	MA0092.1	Hand1::Tcf3	6.33e-08	0.00113	3622	30.87	1660	27.07	1.14038
mg10	MA0182.1	CG4328-RA	6.53e-08	0.00117	2844	30.46	2292	26.87	1.13361
mg10	MA0240.1	repo	7.19e-08	0.00128	106	36.55	3973	22.6	1.61726
mg10	MA0597.1	THAP1	7.21e-08	0.00129	4945	49.04	3507	45.07	1.08809
mg10	MA0196.1	NK7.1	7.86e-08	0.0014	169	31.41	3716	21.45	1.46434
mg10	MA0666.1	MSX1	8.19e-08	0.00146	64	40	3777	21.33	1.87529
mg10	MA0720.1	Shox2	9.31e-08	0.00166	94	34.06	3573	20.31	1.67701
mg10	MA0251.1	unpg	1.19e-07	0.00213	97	35.27	3767	21.41	1.64736
mg10	MA1504.1	HOXC4	1.22e-07	0.00219	173	28.93	3429	19.86	1.4567
mg10	MA0674.1	NKX6-1	1.23e-07	0.0022	162	30.11	3544	20.45	1.47237
mg10	MA1502.1	HOXB8	1.27e-07	0.00227	103	33.99	3677	20.94	1.62321
mg10	MA1507.1	HOXD4	1.35e-07	0.0024	130	30.73	3477	19.93	1.5419
mg10	MA1505.1	HOXC8	1.36e-07	0.00242	92	33.7	3538	20.11	1.67578
mg10	MA0125.1	Nobox	1.4e-07	0.0025	136	32.46	3731	21.38	1.51824
mg10	MA1518.1	LHX1	1.5e-07	0.00268	97	35.53	3816	21.69	1.63808
mg10	MA0910.2	HOXD8	1.54e-07	0.00274	91	33.33	3494	19.86	1.67825
mg10	MA0175.1	lms	1.58e-07	0.00281	93	32.29	3395	19.31	1.67219
mg10	MA0248.1	tup	1.91e-07	0.0034	200	35.46	4421	25.55	1.38787
mg10	MA1418.1	IRF3	2.36e-07	0.00421	483	5.28	324	3.71	1.42318
mg10	MA0169.1	B-H2	2.75e-07	0.00489	176	34.71	4257	24.52	1.41558
mg10	MA0220.1	en	3.15e-07	0.00561	96	34.53	3744	21.29	1.62189
mg10	MA1499.1	HOXB4	3.25e-07	0.00579	830	24.98	3049	20.97	1.19123
mg10	MA0662.1	MIXL1	3.36e-07	0.00599	88	32	3366	19.13	1.67277
mg10	MA0903.1	HOXB3	3.46e-07	0.00617	137	24.55	2793	16.14	1.52107
mg10	MA0721.1	UNCX	3.59e-07	0.00639	151	28.82	3392	19.56	1.47342
mg10	MA0257.1	zen2	3.78e-07	0.00673	130	30.88	3560	20.41	1.51298
mg10	MA0723.1	VAX2	4.69e-07	0.00834	79	30.62	3133	17.79	1.72119
mg10	MA0132.2	PDX1	5.33e-07	0.00948	81	31.76	3297	18.72	1.69658
mg10	MA1495.1	HOXA1	5.43e-07	0.00966	411	23.38	2970	18.44	1.2679
mg10	MA0880.1	Dlx3	5.81e-07	0.0103	59	36.88	3528	19.93	1.85048
mg11	MA0095.2	YY1	1.63e-22	2.91e-18	2717	29.79	2045	23.38	1.27417
mg11	MA0597.1	THAP1	1.57e-20	2.81e-16	4759	50.57	3693	43.67	1.158
mg11	MA1651.1	ZFP42	3.12e-20	5.57e-16	2163	19.19	916	13.89	1.38157
mg11	MA0748.2	YY2	1.03e-19	1.84e-15	1021	27.46	2892	20.44	1.34344
mg11	MA1650.1	ZBTB14	5.21e-19	9.32e-15	124	41.47	3324	18.92	2.19186
mg11	MA1462.1	vfl	4.76e-17	8.5e-13	1743	18.28	1142	13.7	1.33431
mg11	MA1460.1	pho	1.51e-16	2.7e-12	2447	28.81	2196	23.43	1.22962
mg11	MA0092.1	Hand1::Tcf3	3.27e-14	5.84e-10	3261	31.77	2021	26.59	1.19481
mg11	MA0750.2	ZBTB7A	5.72e-13	1.02e-08	1507	16.84	1163	13.04	1.29141
mg11	MA1122.1	TFDP1	6.89e-13	1.23e-08	243	35.74	4010	23.33	1.53193
mg11	MA1648.1	TCF12(var.2)	1.83e-12	3.27e-08	1916	26.41	2321	21.88	1.20704
mg11	MA0671.1	NFIX	3.44e-12	6.15e-08	5175	53.76	4005	48.6	1.10617
mg11	MA0733.1	EGR4	4.85e-12	8.67e-08	640	30.58	3722	23.6	1.29576
mg11	MA0051.1	IRF2	1.65e-11	2.94e-07	800	9.45	633	6.74	1.40208
mg11	MA0695.1	ZBTB7C	2.08e-11	3.72e-07	3429	38.88	3086	34.11	1.13984
mg11	MA0830.2	TCF4	3.1e-11	5.55e-07	2043	21.45	1464	17.55	1.22222
mg11	MA0925.1	sma-4	3.58e-11	6.4e-07	2526	21.76	1106	17.67	1.23147
mg11	MA0541.1	efl-1	4.1e-11	7.32e-07	561	25.01	2968	19	1.31632
mg11	MA0694.1	ZBTB7B	8.94e-11	1.6e-06	961	20.56	2160	16.37	1.25596
mg11	MA0471.2	E2F6	1.04e-10	1.86e-06	1566	36.52	4244	31.26	1.16827
mg11	MA0162.4	EGR1	1.6e-10	2.86e-06	871	33.84	4233	27.68	1.22254
mg11	MA1107.2	KLF9	5.57e-10	9.94e-06	1233	28.73	3264	24.04	1.19509
mg11	MA1517.1	KLF6	6.66e-10	1.19e-05	308	29.84	3614	21.47	1.38985
mg11	MA1108.2	MXI1	7.74e-10	1.38e-05	1296	24.04	2492	19.97	1.20381
mg11	MA1623.1	Stat2	1.7e-09	3.03e-05	4662	53.54	4498	49.11	1.09021
mg11	MA0812.1	TFAP2B(var.2)	1.92e-09	3.43e-05	392	16.82	1907	12.27	1.37082
mg11	MA1583.1	ZFP57	2.01e-09	3.59e-05	811	13.87	1297	10.79	1.28545
mg11	MA0772.1	IRF7	2.07e-09	3.7e-05	1781	22.43	1870	18.84	1.19055
mg11	MA0522.3	TCF3	2.48e-09	4.42e-05	2013	21.51	1532	18.01	1.19434
mg11	MA0024.3	E2F1	2.48e-09	4.43e-05	143	21.38	2227	12.95	1.65097
mg11	MA0758.1	E2F7	2.72e-09	4.87e-05	135	3.7	279	1.96	1.88776
mg11	MA0213.1	brk	4.17e-09	7.46e-05	516	20.06	2358	15.42	1.30091
mg11	MA0767.1	GCM2	7.57e-09	0.000135	1040	18.67	1875	15.25	1.22426
mg11	MA0193.1	schlank	8.04e-09	0.000144	3343	39.77	3373	35.66	1.11526
mg11	MA1153.1	Smad4	8.38e-09	0.00015	2404	23.97	1600	20.42	1.17385
mg11	MA0161.2	NFIC	1.02e-08	0.000181	1671	17.33	1172	14.25	1.21614
mg11	MA1631.1	ASCL1(var.2)	1.03e-08	0.000184	1326	17	1403	13.94	1.21951
mg11	MA1149.1	RARA::RXRG	1.17e-08	0.000208	785	20.59	2339	16.64	1.23738
mg11	MA1579.1	ZBTB26	2.58e-08	0.000462	1660	25.35	2463	21.76	1.16498
mg11	MA0652.1	IRF8	3.23e-08	0.000576	428	4.96	308	3.34	1.48503
mg11	MA0864.2	E2F2	3.38e-08	0.000603	488	15.21	1708	11.65	1.30558
mg11	MA0746.2	SP3	4.16e-08	0.000742	186	18.16	2041	12.12	1.49835
mg11	MA0003.4	TFAP2A	4.62e-08	0.000824	497	21.15	2570	16.56	1.27717
mg11	MA0449.1	h	5.07e-08	0.000905	118	25.16	2681	15.41	1.63271
mg11	MA1581.1	ZBTB6	6.04e-08	0.00108	275	18.44	2177	13.29	1.38751
mg11	MA1536.1	NR2C2(var.2)	6.51e-08	0.00116	1313	52.5	7189	46.79	1.12203
mg11	MA1558.1	SNAI1	6.9e-08	0.00123	1676	16.06	982	13.22	1.21483
mg11	MA1418.1	IRF3	7.62e-08	0.00136	353	5.65	454	3.91	1.44501
mg11	MA0050.2	IRF1	8.03e-08	0.00143	3122	29.96	1964	26.37	1.13614
mg11	MA1616.1	Prdm15	9.92e-08	0.00177	1783	25.67	2430	22.25	1.15371
mg11	MA1644.1	NFYC	1.48e-07	0.00264	3626	29.82	1490	26.11	1.14209
mg11	MA0039.4	KLF4	1.52e-07	0.00271	1783	38.16	4481	33.96	1.12367
mg11	MA1099.2	HES1	1.87e-07	0.00334	85	26.56	2678	15.26	1.7405
mg11	MA0814.2	TFAP2C(var.2)	1.95e-07	0.00348	995	22.11	2485	18.59	1.18935
mg11	MA0653.1	IRF9	2.49e-07	0.00445	155	3.72	306	2.23	1.66816
mg11	MA0493.1	Klf1	2.51e-07	0.00447	191	21.66	2557	15.06	1.43825
mg11	MA0811.1	TFAP2B	3.39e-07	0.00604	413	28.04	3642	22.22	1.26193
mg11	MA0065.2	Pparg::Rxra	3.85e-07	0.00685	117	45.88	5425	30.8	1.48961
mg11	MA0917.1	gcm2	3.9e-07	0.00695	541	24.65	3132	19.99	1.23312
mg11	MA0147.3	MYC	4.72e-07	0.0084	865	15.36	1544	12.62	1.21712
mg11	MA0103.3	ZEB1	5.13e-07	0.00913	1761	16.87	1053	14.17	1.19054
mg12	MA0790.1	POU4F1	5.49e-31	9.81e-27	248	37.18	3064	17.81	2.08759
mg12	MA0791.1	POU4F3	1.12e-30	1.99e-26	256	32.61	2664	15.6	2.09038
mg12	MA0254.1	vvl	2.71e-13	4.85e-09	223	36.38	3986	23.1	1.57489
mg12	MA0683.1	POU4F2	4.55e-11	8.12e-07	70	9.41	656	3.83	2.45692
mg13	MA0174.1	Dbx	3.2e-10	5.72e-06	6043	36.04	296	26.96	1.3368
mg13	MA0182.1	CG4328-RA	9.69e-10	1.73e-05	5037	29.1	99	17.81	1.63391
mg13	MA0446.1	fkh	1.76e-07	0.00314	147	41.53	5006	28.59	1.45261
mg13	MA0448.1	H2.0	2.7e-07	0.00481	4433	26.51	228	19.91	1.33149
mg13	MA0221.1	eve	2.8e-07	0.00498	3139	20.62	435	16.46	1.25273
mg13	MA0210.1	ara	3.05e-07	0.00543	9221	52.77	157	39.95	1.3209
mg13	MA0691.1	TFAP4	4.64e-07	0.00825	187	15.64	1794	10.76	1.45353
mg14	MA0174.1	Dbx	1.21e-10	2.16e-06	6222	35.86	117	22.67	1.58183
mg14	MA0182.1	CG4328-RA	1.63e-09	2.91e-05	5063	29.05	73	16.63	1.74684
mg14	MA0892.1	GSX1	1.73e-08	0.000308	1243	15.07	1175	12.22	1.23322
mg14	MA1441.1	lim-7	2.77e-08	0.000495	2308	19.65	1000	16.34	1.20257
mg14	MA0675.1	NKX6-2	3.23e-08	0.000577	2212	21.24	1339	17.97	1.18197
mg14	MA0448.1	H2.0	4.36e-08	0.000779	4594	26.36	67	15.4	1.71169
mg14	MA0921.1	ceh-48	8.48e-08	0.00151	1348	22.21	2226	18.87	1.177
mg14	MA0078.1	Sox17	8.51e-08	0.00152	4939	29.76	291	22.93	1.29786
mg14	MA0210.1	ara	3.17e-07	0.00565	9160	52.82	218	41.68	1.26727
mg14	MA1504.1	HOXC4	3.23e-07	0.00576	2137	21.5	1465	18.49	1.16279
mg14	MA0215.1	btn	5.04e-07	0.00896	3169	27	1449	23.63	1.14262
mg15	MA0095.2	YY1	2.73e-18	4.88e-14	1996	30.44	2766	24.46	1.24448
mg15	MA1651.1	ZFP42	1.51e-14	2.71e-10	1275	20.17	1804	15.63	1.29047
mg15	MA0092.1	Hand1::Tcf3	1.45e-13	2.6e-09	2542	32.39	2740	27.35	1.18428
mg15	MA1460.1	pho	1.54e-13	2.76e-09	1631	29.61	3012	24.37	1.21502
mg15	MA0541.1	efl-1	8.18e-12	1.46e-07	1242	22.82	2287	18.41	1.23954
mg15	MA1650.1	ZBTB14	8.55e-12	1.53e-07	1339	22.1	2109	17.86	1.2374
mg15	MA0597.1	THAP1	6.26e-11	1.12e-06	3049	50.69	5403	45.59	1.11187
mg15	MA1122.1	TFDP1	7.87e-11	1.41e-06	1437	26.97	2816	22.46	1.2008
mg15	MA0758.1	E2F7	9.71e-11	1.73e-06	195	3.4	219	1.81	1.87845
mg15	MA0748.2	YY2	1.71e-10	3.06e-06	1406	24.78	2507	20.56	1.20525
mg15	MA1462.1	vfl	2.79e-10	4.99e-06	1039	18.73	1846	14.99	1.2495
mg15	MA0471.2	E2F6	2.85e-10	5.08e-06	1630	36.3	4180	31.25	1.1616
mg15	MA0695.1	ZBTB7C	1.03e-09	1.85e-05	2216	39.68	4299	35	1.13371
mg15	MA1583.1	ZFP57	1.05e-09	1.88e-05	756	14.04	1352	10.83	1.2964
mg15	MA1579.1	ZBTB26	1.65e-09	2.95e-05	1735	25.47	2388	21.6	1.17917
mg15	MA0671.1	NFIX	1.98e-09	3.53e-05	4256	53.86	4924	49.42	1.08984
mg15	MA0193.1	schlank	1.26e-08	0.000225	3219	39.82	3497	35.75	1.11385
mg15	MA0750.2	ZBTB7A	2.18e-08	0.000389	1153	16.81	1517	13.78	1.21988
mg15	MA1107.2	KLF9	2.58e-08	0.000461	1279	28.24	3218	24.13	1.17033
mg15	MA1648.1	TCF12(var.2)	3.69e-08	0.000659	2083	25.6	2154	22.14	1.15628
mg15	MA0615.1	Gmeb1	1.34e-07	0.00239	1966	25.06	2181	21.77	1.15113
mg15	MA0812.1	TFAP2B(var.2)	1.39e-07	0.00249	878	14.71	1421	11.94	1.23199
mg15	MA0039.4	KLF4	1.7e-07	0.00303	2395	37.52	3869	33.7	1.11335
mg15	MA0003.4	TFAP2A	2.39e-07	0.00426	1198	19.12	1869	16.11	1.18684
mg15	MA1563.1	SOX18	3.29e-07	0.00587	3703	35.98	2453	32.39	1.11084
mg15	MA1153.1	Smad4	4.09e-07	0.00728	1832	24.22	2172	21.09	1.14841
mg15	MA0516.2	SP2	4.32e-07	0.00769	826	18.4	2038	15.24	1.20735
mg15	MA0733.1	EGR4	4.44e-07	0.0079	1258	27.11	3104	23.47	1.15509
mg15	MA0051.1	IRF2	5.03e-07	0.00894	509	9.58	924	7.36	1.30163
mg15	MA0814.2	TFAP2C(var.2)	5.14e-07	0.00913	1318	21.5	2162	18.42	1.16721
mg15	MA0162.4	EGR1	5.31e-07	0.00944	1456	31.38	3648	27.58	1.13778
mg15	MA0049.1	hb	5.7e-07	0.0101	5056	90.45	10801	87.98	1.02807
mg16	MA0876.1	BSX	9.52e-08	0.0017	500	18.63	2217	14.6	1.27603
mg17	MA1524.1	MSGN1	3.49e-07	0.00621	1874	21.61	1713	18.63	1.15996
mg17	MA0070.1	PBX1	3.53e-07	0.00628	1319	27.4	3101	23.76	1.1532
mg18	MA0174.1	Dbx	1.99e-09	3.56e-05	6229	35.82	110	23.06	1.55334
mg18	MA0448.1	H2.0	1.91e-08	0.00034	4578	26.39	83	16.02	1.64732
mg18	MA0182.1	CG4328-RA	1.37e-07	0.00245	5039	29.04	97	18.91	1.5357
mg18	MA0210.1	ara	1.57e-07	0.0028	9231	52.77	147	39.3	1.34275
mg18	MA0078.1	Sox17	2.93e-07	0.00522	5146	29.54	84	18.92	1.56131
mg18	MA1111.1	NR2F2	2.94e-07	0.00523	87	36.1	3826	21.71	1.66283
mg19	MA0174.1	Dbx	2.75e-10	4.92e-06	6140	35.95	199	25.32	1.41983
mg19	MA0182.1	CG4328-RA	4.43e-09	7.91e-05	5065	29.04	71	16.75	1.73373
mg19	MA0210.1	ara	3.34e-08	0.000596	9195	52.82	183	39.96	1.32182
mg19	MA0448.1	H2.0	1.49e-07	0.00266	4593	26.34	68	15.78	1.6692
mg19	MA0921.1	ceh-48	1.74e-07	0.00311	1284	22.23	2290	18.94	1.17371
mg19	MA0892.1	GSX1	2.66e-07	0.00474	2219	13.98	199	10.01	1.3966
mg19	MA0078.1	Sox17	2.98e-07	0.00531	5079	29.61	151	21.12	1.40199
mg19	MA0233.1	mirr	3.57e-07	0.00636	9830	57.83	427	49.19	1.17565
mg19	MA0180.1	Vsx2	4.91e-07	0.00874	2644	15.2	36	7.58	2.00528
mg2	MA0604.1	Atf1	9.86e-13	1.76e-08	233	40.38	4590	26.55	1.5209
mg2	MA0498.2	MEIS1	1.21e-09	2.16e-05	4359	49.26	4039	44.79	1.0998
mg2	MA1460.1	pho	2.59e-09	4.63e-05	2307	28.07	2336	24.21	1.15944
mg2	MA0095.2	YY1	3.54e-09	6.32e-05	2876	28.32	1886	24.46	1.15781
mg2	MA0748.2	YY2	3.92e-09	7e-05	1940	23.87	1973	20.26	1.17818
mg2	MA1650.1	ZBTB14	4.21e-09	7.52e-05	1761	21.13	1687	17.7	1.19379
mg2	MA0246.1	so	7.44e-09	0.000133	354	43.28	5703	33.45	1.29387
mg2	MA1438.1	atf-7	8.01e-09	0.000143	218	37.78	4620	26.72	1.41392
mg2	MA1704.1	zip-8	1.11e-08	0.000199	80	32.39	3068	17.41	1.86043
mg2	MA1651.1	ZFP42	1.5e-08	0.000268	1564	18.93	1515	15.77	1.20038
mg2	MA0862.1	GMEB2	2.25e-08	0.000402	206	32.96	3981	23.09	1.42746
mg2	MA1143.1	FOSL1::JUND(var.2)	3.88e-08	0.000694	223	38.65	4844	28.02	1.37937
mg2	MA1136.1	FOSB::JUNB(var.2)	4.82e-08	0.000861	439	26.98	3427	21.1	1.27867
mg2	MA0024.3	E2F1	5.01e-08	0.000895	1160	14.81	1210	12.06	1.22803
mg2	MA0492.1	JUND(var.2)	5.17e-08	0.000923	2723	17.81	351	13.62	1.30764
mg2	MA1133.1	JUN::JUNB(var.2)	8.64e-08	0.00154	477	27.1	3465	21.51	1.25988
mg2	MA0847.2	FOXD2	8.91e-08	0.00159	629	30.12	3901	24.72	1.21845
mg2	MA0471.2	E2F6	9.94e-08	0.00177	1794	35.44	4016	31.37	1.12974
mg2	MA0597.1	THAP1	1.16e-07	0.00207	4487	49.2	3965	45.33	1.08537
mg2	MA1487.1	FOXE1	1.2e-07	0.00214	334	16.63	1962	12.37	1.34438
mg2	MA0018.4	CREB1	1.26e-07	0.00224	3743	24.48	512	19.86	1.23263
mg2	MA0851.1	Foxj3	1.76e-07	0.00315	2445	33.99	3239	30.35	1.11993
mg2	MA0517.1	STAT1::STAT2	1.78e-07	0.00317	2399	26.55	2052	23.24	1.14243
mg2	MA0488.1	JUN	2.14e-07	0.00381	2892	18.92	382	14.82	1.27665
mg2	MA1129.1	FOSL1::JUN(var.2)	2.33e-07	0.00415	1276	25.85	2876	22.24	1.16232
mg2	MA1583.1	ZFP57	2.4e-07	0.00429	1223	12.95	885	10.51	1.23216
mg2	MA0504.1	NR2C2	3.5e-07	0.00624	961	19.46	2105	16.28	1.19533
mg2	MA0092.1	Hand1::Tcf3	3.63e-07	0.00646	4859	30.11	423	24.45	1.23149
mg2	MA0653.1	IRF9	4.18e-07	0.00744	256	3.25	205	2.05	1.58537
mg2	MA1119.1	SIX2	4.3e-07	0.00765	195	20.46	2428	14.36	1.42479
mg2	MA0204.1	Six4	4.65e-07	0.00827	326	44.41	6058	35.36	1.25594
mg2	MA1642.1	NEUROG2(var.2)	5.97e-07	0.0106	2233	15.66	449	12.46	1.25682
mg20	MA0831.2	TFE3	1.81e-22	3.23e-18	146	41.48	3278	18.72	2.21581
mg20	MA0620.3	MITF	5.55e-18	9.92e-14	176	23.78	2063	12.05	1.97344
mg20	MA0692.1	TFEB	6.85e-16	1.22e-11	134	33.84	2958	16.93	1.99882
mg20	MA1449.1	hlh-30	2.67e-15	4.77e-11	189	25.54	2442	14.26	1.79102
mg20	MA0093.3	USF1	1.66e-12	2.97e-08	165	22.3	2179	12.72	1.75314
mg20	MA0526.3	USF2	7.74e-12	1.38e-07	438	18.41	2027	13.09	1.40642
mg20	MA0847.2	FOXD2	2.26e-09	4.04e-05	1133	29.01	3397	24.33	1.19236
mg20	MA1119.1	SIX2	9.2e-09	0.000164	414	18.79	2209	14.1	1.33262
mg20	MA0217.1	caup	4.61e-08	0.000824	464	49.63	6887	40.68	1.22001
mg20	MA0498.2	MEIS1	1.81e-07	0.00322	2217	50.34	6181	45.91	1.09649
mg20	MA0639.1	DBP	4.36e-07	0.00775	445	14.85	1717	11.55	1.28571
mg21	MA0604.1	Atf1	7.34e-14	1.31e-09	173	44.36	4650	26.61	1.66704
mg21	MA1131.1	FOSL2::JUN(var.2)	1.11e-13	1.98e-09	375	27.76	3158	19.12	1.45188
mg21	MA0519.1	Stat5a::Stat5b	6.06e-13	1.08e-08	505	29.93	3569	22.06	1.35675
mg21	MA1129.1	FOSL1::JUN(var.2)	2.12e-12	3.79e-08	194	36.47	3958	22.83	1.59746
mg21	MA1139.1	FOSL2::JUNB(var.2)	2.22e-12	3.97e-08	263	27.92	3107	18.36	1.5207
mg21	MA1632.1	ATF2	4.1e-12	7.33e-08	179	30.34	3177	18.39	1.64981
mg21	MA1625.1	Stat5b	7.03e-12	1.26e-07	132	33.67	3312	18.95	1.77678
mg21	MA1136.1	FOSB::JUNB(var.2)	7.54e-12	1.35e-07	189	33.93	3677	21.24	1.59746
mg21	MA0488.1	JUN	1.82e-11	3.25e-07	177	29.26	3097	17.94	1.63099
mg21	MA1140.2	JUNB(var.2)	2.15e-11	3.84e-07	158	17.44	1695	9.99	1.74575
mg21	MA1127.1	FOSB::JUN	2.87e-11	5.13e-07	193	32.82	3613	20.91	1.56958
mg21	MA0532.1	Stat92E	6.25e-11	1.12e-06	223	33.04	3777	21.97	1.50387
mg21	MA1704.1	zip-8	1.4e-10	2.5e-06	240	25.7	2908	17.17	1.4968
mg21	MA0639.1	DBP	1.5e-10	2.67e-06	175	19.23	1987	11.72	1.64078
mg21	MA0840.1	Creb5	1.61e-10	2.88e-06	184	21.05	2223	13.08	1.60933
mg21	MA0656.1	JDP2(var.2)	2.5e-10	4.46e-06	152	16.78	1667	9.83	1.70702
mg21	MA1145.1	FOSL2::JUND(var.2)	2.5e-10	4.47e-06	171	29.08	3156	18.27	1.59168
mg21	MA0862.1	GMEB2	3.95e-10	7.06e-06	187	35.15	4000	23.08	1.52296
mg21	MA1636.1	CEBPG(var.2)	8.13e-10	1.45e-05	252	25.95	3019	17.87	1.45215
mg21	MA0605.2	ATF3	8.24e-10	1.47e-05	145	16.59	1659	9.76	1.6998
mg21	MA0518.1	Stat4	2.8e-09	5.01e-05	505	28.37	3555	22.1	1.28371
mg21	MA0492.1	JUND(var.2)	3.06e-09	5.46e-05	130	28.02	2944	16.92	1.65603
mg21	MA1133.1	JUN::JUNB(var.2)	3.71e-09	6.62e-05	286	29.92	3656	21.62	1.3839
mg21	MA1438.1	atf-7	3.74e-09	6.69e-05	213	38.24	4625	26.72	1.43114
mg21	MA0834.1	ATF7	4.06e-09	7.25e-05	111	17.51	1691	9.81	1.78491
mg21	MA0833.2	ATF4	9.22e-09	0.000165	1126	17.98	1708	14.72	1.22147
mg21	MA0778.1	NFKB2	1e-08	0.000179	40	13.94	882	5.02	2.77689
mg21	MA1143.1	FOSL1::JUND(var.2)	1.2e-08	0.000215	229	38.95	4838	28	1.39107
mg21	MA1126.1	FOS::JUN(var.2)	1.87e-08	0.000334	197	33.5	4016	23.24	1.44148
mg21	MA0447.1	gt	2.61e-08	0.000466	234	15.49	1742	10.65	1.45446
mg21	MA0843.1	TEF	2.96e-08	0.000528	234	10.47	1106	7.08	1.47881
mg21	MA1624.1	Stat5a	5.11e-08	0.000912	491	28.01	3584	22.24	1.25944
mg21	MA0107.1	RELA	8.97e-08	0.0016	28	31.82	1912	10.75	2.96
mg21	MA0495.3	MAFF	2.5e-07	0.00446	236	27.73	3451	20.28	1.36736
mg21	MA0659.2	MAFG	3.02e-07	0.00539	341	24.95	3164	19.18	1.30083
mg21	MA0924.1	pal-1	5.17e-07	0.00919	880	32.47	4214	27.8	1.16799
mg22	MA0182.1	CG4328-RA	2.65e-09	4.73e-05	5092	28.99	44	14.47	2.00346
mg22	MA0174.1	Dbx	6.68e-09	0.000119	6277	35.74	62	20.46	1.74682
mg22	MA1559.1	SNAI3	7.68e-09	0.000137	16	41.03	1338	7.51	5.46338
mg22	MA0745.2	SNAI2	8.31e-09	0.000148	17	42.5	1509	8.47	5.01771
mg22	MA0820.1	FIGLA	8.05e-08	0.00144	27	65.85	4580	25.69	2.56325
mg22	MA0448.1	H2.0	3.25e-07	0.00579	4619	26.29	42	14.09	1.86586
mg22	MA0785.1	POU2F1	5.12e-07	0.0091	728	24.23	3000	20.19	1.2001
mg22	MA1558.1	SNAI1	5.62e-07	0.00999	15	57.69	2643	14.82	3.89271
mg22	MA0078.1	Sox17	5.65e-07	0.01	5168	29.5	62	17.87	1.65081
mg23	MA0461.2	Atoh1	2.19e-10	3.92e-06	40	32	1930	10.88	2.94118
mg23	MA1468.1	ATOH7	5.46e-08	0.000974	49	33.33	2715	15.32	2.17559
mg23	MA0817.1	BHLHE23	1.1e-07	0.00195	225	6.17	581	4.09	1.50856
mg23	MA0669.1	NEUROG2	1.27e-07	0.00226	19	18.27	770	4.34	4.20968
mg23	MA0678.1	OLIG2	2.55e-07	0.00455	437	10.41	1076	7.87	1.32274
mg23	MA0607.1	Bhlha15	2.59e-07	0.00461	48	38.1	3294	18.57	2.0517
mg23	MA0827.1	OLIG3	5.45e-07	0.00969	107	21.84	2353	13.54	1.613
mg24	MA1131.1	FOSL2::JUN(var.2)	2.43e-07	0.00433	1445	21.74	2088	18.61	1.16819
mg24	MA1114.1	PBX3	5.97e-07	0.0106	825	16.76	1791	13.84	1.21098
mg25	MA0095.2	YY1	2.19e-10	3.91e-06	2640	28.66	2122	24.52	1.16884
mg25	MA1500.1	HOXB6	5.91e-08	0.00106	808	22.2	2598	18.26	1.21577
mg25	MA0187.1	Dll	6.2e-08	0.00111	1210	27.64	3188	23.63	1.1697
mg26	MA0498.2	MEIS1	1.92e-11	3.44e-07	4774	49.28	3624	44.31	1.11216
mg26	MA0252.1	vis	4.43e-09	7.91e-05	4512	46.54	3452	42.24	1.1018
mg26	MA0207.1	achi	3e-08	0.000536	3673	38.66	2906	34.74	1.11284
mg26	MA0227.1	hth	3.67e-08	0.000655	4442	46.02	3449	41.99	1.09598
mg27	MA0509.2	RFX1	7.56e-12	1.35e-07	40	38.46	2143	12.07	3.18641
mg27	MA0798.2	RFX3	3.49e-10	6.24e-06	36	35.64	2066	11.63	3.06449
mg27	MA0799.1	RFX4	1.31e-07	0.00234	35	18.32	1215	6.87	2.66667
mg27	MA0704.1	Lhx4	3.07e-07	0.00547	128	32.24	3708	21.23	1.51861
mg28	MA0498.2	MEIS1	2.75e-09	4.92e-05	404	57.88	7994	46.56	1.24313
mg28	MA1143.1	FOSL1::JUND(var.2)	2.04e-08	0.000365	2086	30.74	2981	26.9	1.14275
mg28	MA0032.2	FOXC1	4.39e-08	0.000784	649	45.35	6258	38.08	1.19091
mg28	MA1119.1	SIX2	5.42e-08	0.000969	481	18.15	2142	14.08	1.28906
mg28	MA1131.1	FOSL2::JUN(var.2)	9.98e-08	0.00178	94	32.87	3439	19.56	1.68047
mg28	MA0182.1	CG4328-RA	1.08e-07	0.00192	5113	28.92	23	12.5	2.3136
mg28	MA1133.1	JUN::JUNB(var.2)	2.67e-07	0.00476	95	35.58	3847	21.86	1.62763
mg28	MA1438.1	atf-7	2.69e-07	0.0048	1983	29.22	2855	25.77	1.13388
mg28	MA0071.1	RORA	3.17e-07	0.00565	118	37.22	4277	24.37	1.52729
mg28	MA0078.1	Sox17	3.95e-07	0.00703	4595	29.95	635	25.16	1.19038
mg28	MA1139.1	FOSL2::JUNB(var.2)	4.7e-07	0.00836	84	31.46	3286	18.67	1.68506
mg28	MA0845.1	FOXB1	5.93e-07	0.0105	463	32.35	4320	26.29	1.23051
mg29	MA0790.1	POU4F1	2.98e-49	5.32e-45	346	39.18	2966	17.46	2.24399
mg29	MA0791.1	POU4F3	2.9e-47	5.18e-43	395	32.48	2525	15.17	2.14107
mg29	MA0254.1	vvl	9.11e-19	1.63e-14	417	34.32	3792	22.77	1.50725
mg29	MA0683.1	POU4F2	4.73e-13	8.46e-09	103	8.5	623	3.74	2.27273
mg29	MA0183.1	HHEX	1.61e-08	0.000287	159	35.97	4174	23.96	1.50125
mg29	MA0798.2	RFX3	1.01e-07	0.0018	126	18.56	1976	11.5	1.61391
mg3	MA1619.1	Ptf1a(var.2)	5.83e-08	0.00104	334	17.97	2131	13.31	1.35011
mg3	MA0253.1	vnd	4.53e-07	0.00807	4196	24.16	74	14.95	1.61605
mg3	MA0078.1	Sox17	4.83e-07	0.00859	5035	29.65	195	22.08	1.34284
mg30	MA0183.1	HHEX	6.4e-08	0.00114	1399	26.92	2934	23.16	1.16235
mg30	MA0537.1	blmp-1	2.24e-07	0.004	793	73.29	11059	65.89	1.11231
mg30	MA0790.1	POU4F1	2.32e-07	0.00414	354	23.54	2958	18.08	1.30199
mg30	MA0791.1	POU4F3	2.9e-07	0.00516	317	21.08	2603	15.91	1.32495
mg30	MA0606.1	NFAT5	2.91e-07	0.00518	1177	77.84	11762	71.92	1.08231
mg31	MA0182.1	CG4328-RA	9.27e-10	1.66e-05	5072	29.04	64	15.92	1.82412
mg31	MA0180.1	Vsx2	1.61e-08	0.000287	2621	15.29	59	8.21	1.86236
mg31	MA0078.1	Sox17	1.87e-08	0.000335	5152	29.56	78	17.85	1.65602
mg31	MA0174.1	Dbx	2.71e-08	0.000484	6238	35.78	101	23.38	1.53037
mg31	MA0448.1	H2.0	6.37e-08	0.00114	4599	26.34	62	15.2	1.73289
mg31	MA0236.1	otp	6.69e-08	0.0012	38	50	3883	21.83	2.29043
mg31	MA0206.1	abd-A	1.06e-07	0.00189	87	39.73	4168	23.62	1.68205
mg31	MA0221.1	eve	1.53e-07	0.00272	2504	21.09	1070	17.85	1.18151
mg31	MA0230.1	lab	1.7e-07	0.00304	89	40.64	4349	24.64	1.64935
mg31	MA0189.1	E5	2.75e-07	0.00489	2486	20.48	992	17.32	1.18245
mg31	MA0210.1	ara	4.2e-07	0.00747	9219	52.77	159	40.15	1.31432
mg31	MA0215.1	btn	4.67e-07	0.0083	3570	26.78	1048	23.1	1.15931
mg33	MA0779.1	PAX1	1.34e-16	2.39e-12	32	7.51	185	1.06	7.08491
mg33	MA0069.1	PAX6	4.71e-15	8.41e-11	114	23.22	1857	10.69	2.17212
mg33	MA0210.1	ara	1.38e-12	2.46e-08	257	70.41	9121	52.12	1.35092
mg33	MA0781.1	PAX9	4e-12	7.15e-08	16	3.93	55	0.32	12.2812
mg33	MA1461.1	sv	2.38e-11	4.26e-07	30	7.04	265	1.52	4.63158
mg33	MA0084.1	SRY	4.17e-10	7.44e-06	299	73.65	10258	58.75	1.25362
mg33	MA0189.1	E5	1.25e-09	2.23e-05	3107	20.16	371	15.13	1.33245
mg33	MA1441.1	lim-7	6.7e-09	0.00012	2863	19.24	445	14.89	1.29214
mg33	MA0892.1	GSX1	1.02e-08	0.000181	1233	15.11	1185	12.21	1.23751
mg33	MA0174.1	Dbx	1.21e-08	0.000216	6246	35.78	93	22.74	1.57344
mg33	MA0194.1	Lim1	1.22e-08	0.000218	138	45.25	5232	29.79	1.51897
mg33	MA0233.1	mirr	1.52e-08	0.000272	264	71.35	9993	57.12	1.24912
mg33	MA0868.2	SOX8	1.62e-08	0.000289	272	46.82	6113	35.37	1.32372
mg33	MA0215.1	btn	1.76e-08	0.000315	2993	27.28	1625	23.57	1.1574
mg33	MA1152.1	SOX15	2.31e-08	0.000413	460	69.8	10196	59.25	1.17806
mg33	MA0221.1	eve	3e-08	0.000537	3341	20.49	233	14.9	1.37517
mg33	MA0012.1	br(var.3)	3.12e-08	0.000557	208	60.12	7939	45.31	1.32686
mg33	MA0202.1	Rx	3.19e-08	0.00057	140	34.91	3973	22.75	1.53451
mg33	MA0040.1	Foxq1	3.31e-08	0.000591	149	38.11	4442	25.42	1.49921
mg33	MA0919.1	dsc-1	4.95e-08	0.000885	2428	15.75	287	11.69	1.34731
mg33	MA0170.1	C15	5.42e-08	0.000968	3419	23.43	627	19.17	1.22222
mg33	MA0619.1	LIN54	6.96e-08	0.00124	312	78.99	11655	66.71	1.18408
mg33	MA0033.2	FOXL1	8e-08	0.00143	113	59.79	7156	40.48	1.47703
mg33	MA0196.1	NK7.1	9.08e-08	0.00162	1856	23.57	2029	20.31	1.16051
mg33	MA0175.1	lms	9.63e-08	0.00172	1841	21.11	1647	18.01	1.17213
mg33	MA0228.1	ind	9.99e-08	0.00178	2602	23.3	1338	19.97	1.16675
mg33	MA0157.2	FOXO3	1.13e-07	0.00202	125	33.88	3828	21.88	1.54845
mg33	MA0703.2	LMX1B	1.18e-07	0.00211	118	28.71	3149	18.04	1.59146
mg33	MA0903.1	HOXB3	1.29e-07	0.0023	1624	17.8	1306	14.94	1.19143
mg33	MA0077.1	SOX9	2.55e-07	0.00454	207	41.48	5312	30.59	1.356
mg33	MA0675.1	NKX6-2	2.59e-07	0.00462	1613	21.66	1938	18.6	1.16452
mg33	MA0710.1	NOTO	2.81e-07	0.005	1816	19.65	1445	16.75	1.17313
mg33	MA0849.1	FOXO6	2.95e-07	0.00525	157	43.37	5362	30.63	1.41593
mg33	MA0448.1	H2.0	2.96e-07	0.00528	4572	26.37	89	16.95	1.55575
mg33	MA0181.1	Vsx1	3.12e-07	0.00555	124	31	3528	20.2	1.53465
mg33	MA0214.1	bsh	3.41e-07	0.00608	1700	20.73	1719	17.78	1.16592
mg33	MA0446.1	fkh	3.84e-07	0.00685	108	43.72	5045	28.63	1.52707
mg33	MA1489.1	FOXN3	4.6e-07	0.00819	85	21.36	2157	12.35	1.72955
mg33	MA0613.1	FOXG1	4.84e-07	0.0086	93	56.71	6626	37.43	1.51509
mg33	MA0182.1	CG4328-RA	5.1e-07	0.00907	5102	28.93	34	14.85	1.94815
mg33	MA0218.1	ct	5.26e-07	0.00935	442	47.84	6715	39.64	1.20686
mg33	MA0481.3	FOXP1	5.58e-07	0.00991	139	38.4	4623	26.41	1.45399
mg33	MA0245.1	slou	5.84e-07	0.0104	1804	20.68	1627	17.8	1.1618
mg35	MA0446.1	fkh	9.8e-08	0.00175	189	39.96	4964	28.54	1.40014
mg35	MA0790.1	POU4F1	1.55e-07	0.00276	3104	18.98	208	13.77	1.37836
mg35	MA0210.1	ara	2.57e-07	0.00458	9243	52.76	135	39.02	1.35213
mg35	MA0078.1	Sox17	3.43e-07	0.00611	3674	30.44	1556	26.84	1.13413
mg35	MA0630.1	SHOX	4.22e-07	0.00752	3427	20.15	116	13.5	1.49259
mg36	MA1119.1	SIX2	4.66e-10	8.33e-06	866	17.33	1757	13.65	1.2696
mg36	MA0471.2	E2F6	4.82e-09	8.61e-05	1410	36.38	4400	31.45	1.15676
mg36	MA1535.1	NR2C1	3.15e-07	0.00561	2513	43.04	4705	39.12	1.1002
mg36	MA1111.1	NR2F2	3.34e-07	0.00595	190	30.35	3723	21.6	1.40509
mg36	MA1651.1	ZFP42	4.74e-07	0.00842	1617	18.67	1462	15.88	1.17569
mg37	MA0174.1	Dbx	1.6e-11	2.86e-07	6223	35.88	116	22.18	1.61767
mg37	MA0170.1	C15	1.69e-09	3.02e-05	3596	23.38	450	18.12	1.29029
mg37	MA0448.1	H2.0	5.3e-09	9.47e-05	4423	26.59	238	19.33	1.37558
mg37	MA0182.1	CG4328-RA	1.06e-08	0.000189	4914	29.21	222	21.28	1.37265
mg37	MA0215.1	btn	1.34e-07	0.00239	3092	27.12	1526	23.61	1.14867
mg37	MA0214.1	bsh	1.47e-07	0.00263	2958	19.8	461	15.77	1.25555
mg37	MA0228.1	ind	1.57e-07	0.00281	2466	23.37	1474	20.15	1.1598
mg37	MA0189.1	E5	2e-07	0.00356	3064	20.08	414	15.89	1.26369
mg37	MA0180.1	Vsx2	3.25e-07	0.00579	2628	15.24	52	8.37	1.82079
mg4	MA0174.1	Dbx	2.57e-09	4.58e-05	6199	35.86	140	24.26	1.47815
mg4	MA0078.1	Sox17	3.72e-08	0.000665	5000	29.72	230	22.05	1.34785
mg4	MA0182.1	CG4328-RA	1.23e-07	0.00219	5013	29.07	123	19.77	1.47041
mg5	MA0205.2	Trl	6.66e-13	1.19e-08	225	33.38	3653	21.25	1.57082
mg5	MA0537.1	blmp-1	5.8e-11	1.04e-06	2228	71.25	9624	65.3	1.09112
mg5	MA0482.2	GATA4	2.72e-10	4.86e-06	193	27.69	3067	17.86	1.55039
mg5	MA0543.1	eor-1	4.32e-10	7.71e-06	222	33.28	3887	22.6	1.47257
mg5	MA1568.1	TCF21(var.2)	4.05e-08	0.000724	622	11.23	1065	8.64	1.29977
mg5	MA0508.3	PRDM1	5.07e-08	0.000906	337	38.74	5097	29.99	1.29176
mg6	MA0745.2	SNAI2	1.02e-08	0.000183	35	24.31	1491	8.41	2.89061
mg6	MA1518.1	LHX1	1.42e-07	0.00253	2990	22.86	923	19.29	1.18507
mg6	MA1558.1	SNAI1	1.58e-07	0.00282	47	31.76	2611	14.74	2.15468
mg6	MA1559.1	SNAI3	2.25e-07	0.00401	30	21.13	1324	7.47	2.82865
mg6	MA0109.1	HLTF	4.34e-07	0.00771	7019	46.52	1151	41.45	1.12232
mg7	MA0713.1	PHOX2A	6.9e-11	1.23e-06	27	67.5	3500	19.63	3.43861
mg7	MA0174.1	Dbx	2.65e-10	4.74e-06	6237	35.83	102	22.17	1.61615
mg7	MA0715.1	PROP1	2.08e-09	3.72e-05	31	42.47	2445	13.74	3.09098
mg7	MA0182.1	CG4328-RA	2.92e-09	5.22e-05	5054	29.06	82	17.26	1.68366
mg7	MA0078.1	Sox17	8.46e-09	0.000151	5003	29.74	227	21.72	1.36924
mg7	MA0448.1	H2.0	4.32e-08	0.000771	4633	26.28	28	11.81	2.22523
mg7	MA0228.1	ind	5.95e-08	0.00106	1435	24.42	2505	20.89	1.16898
mg7	MA0210.1	ara	1.57e-07	0.00279	9021	52.91	357	43.7	1.21076
mg7	MA0189.1	E5	2.28e-07	0.00406	1276	21.62	2202	18.41	1.17436
mg7	MA1439.1	elt-6	3.2e-07	0.00569	4026	24.34	243	18.38	1.32427
mg8	MA0542.1	elt-3	1.97e-09	3.51e-05	457	42.91	5694	33.89	1.26616
mg8	MA0766.2	GATA5	2.69e-08	0.00048	106	33.54	3542	20.18	1.66204
mg8	MA0037.3	GATA3	2.27e-07	0.00405	356	32.42	4250	25.35	1.2789
mg8	MA0482.2	GATA4	4.49e-07	0.00798	218	24.77	3042	17.91	1.38303
mg9	MA0095.2	YY1	4.82e-12	8.62e-08	2093	29.44	2669	24.81	1.18662
mg9	MA0597.1	THAP1	1.18e-11	2.11e-07	2774	51.1	5678	45.65	1.11939
mg9	MA1460.1	pho	1.61e-11	2.88e-07	1812	28.98	2831	24.38	1.18868
mg9	MA1650.1	ZBTB14	5.7e-11	1.02e-06	1342	21.97	2106	17.91	1.22669
mg9	MA0671.1	NFIX	2.97e-10	5.31e-06	3054	54.83	6126	49.82	1.10056
mg9	MA0748.2	YY2	3.57e-10	6.38e-06	1728	24.26	2185	20.34	1.19272
mg9	MA0480.1	Foxo1	4.74e-09	8.47e-05	1344	35.95	4375	30.97	1.1608
mg9	MA0233.1	mirr	9.89e-09	0.000177	195	74.14	10062	57.16	1.29706
mg9	MA0210.1	ara	2.61e-08	0.000466	156	70.59	9222	52.26	1.35075
mg9	MA1651.1	ZFP42	2.93e-08	0.000524	1356	19.14	1723	15.98	1.19775
mg9	MA0157.2	FOXO3	7.25e-08	0.00129	769	25.85	3184	21.38	1.20907
mg9	MA0695.1	ZBTB7C	1.32e-07	0.00236	1246	40.57	5269	35.61	1.13929
mg9	MA0162.4	EGR1	1.45e-07	0.00259	592	33.94	4512	27.99	1.21258
mg9	MA0458.1	slp1	1.63e-07	0.00291	799	55.41	7943	48.36	1.14578
mg9	MA1122.1	TFDP1	4.01e-07	0.00713	1459	26.16	2794	22.74	1.1504
mg9	MA1583.1	ZFP57	5.56e-07	0.00989	522	14.16	1586	11.18	1.26655

### Sheet: Cross-Species Motif Cor
Motif Name	Cross-Species Motif Enrichment Correlation
EBF3	0.906452
RFX3	0.77237
MXI1	0.758694
PAX6	0.733018
blmp-1	0.710191
E2F2	0.685662
E2F6	0.675887
YY1	0.661106
FOXB1	0.633212
Prdm15	0.600113
ZBTB14	0.554405
YY2	0.491476
ZFP57	0.461874
ATF3	0.40743
POU4F2	0.357034
zip-8	0.354504
eor-1	0.320945
JDP2(var.2)	0.29692
gcm2	0.277541
GATA5	0.25538
ZBTB7A	0.237126
IRF2	0.226995
brk	0.217202
KLF9	0.199468
KLF6	0.19699
FOS::JUN(var.2)	0.179555
FOSB::JUNB(var.2)	0.155222
EGR1	0.111708
vnd	0.0843998
Hand1::Tcf3	0.0743962
JUN::JUNB(var.2)	0.0347828
Foxo1	-0.0357424
NFIC	-0.0507585
vfl	-0.0721958
Stat2	-0.0724565
KLF4	-0.0960567
IRF9	-0.0972893
IRF7	-0.102901
Stat92E	-0.11219
fkh	-0.11418
USF2	-0.122858
slp1	-0.139479
FOXP1	-0.152045
SOX15	-0.153335
TFE3	-0.153417
FOXO3	-0.176898
SP3	-0.218317
Klf1	-0.248444

### Sheet: Cross-Species Shuf Motif Cor 
Motif Name	Cross-Species Shuffled Motif Enrichment Correlation
br(var.4)	0.320945
Wt1	0.277541
D	0.277541
GABPA	0.277541
ZNF740	0.246319
NKX2-8	0.245228
NEUROD2	0.243516
ELF3	0.238498
KLF4	0.224402
Mad	-0.0345912
NRF1	-0.0362555
Foxo1	-0.045607
EGR4	-0.0906063
